# Massively parallel characterization of adolescent idiopathic scoliosis risk variants

**DOI:** 10.64898/2026.08.05.743047

**Authors:** Darius Ramkhalawan, Justin Koesterich, Fahim Rejanur Tasin, Carlos Cuna, Anat Kreimer, Nadja Makki

**Author notes:** These authors contributed equally to this work (Darius Ramkhalawan, Justin Koesterich, Anat Kreimer, Nadja Makki).

## Abstract

Adolescent idiopathic scoliosis (AIS) is a common pediatric musculoskeletal disorder characterized by lateral spinal curvature, often leading to chronic pain and deformity. While a significant genetic component to AIS is recognized, the functional impact of most associated genetic variants, particularly those in non-coding regions, remains largely unknown.

Using massively parallel reporter assays, we characterize 1,664 variant positions in linkage disequilibrium with 26 AIS lead variants identified by genome-wide association studies (GWAS) in chondrocytes, a major cell type implicated in AIS pathogenesis. Using a library of 7,173 candidate regulatory sequences we compare the 1,664 reference alleles against 4,708 alternate alleles in two human chondrocyte cell lines (TC28a2 and SW1353). Our analysis identifies 92 variants that exhibit significant differential regulatory activity between their reference and alternate alleles, 79 of which are predicted to disrupt transcription factor binding sites, often correlating with their observed regulatory effect.

Notably, we validate rs9496392, a single-nucleotide variant near the *ADGRG6* locus, which shows consistent differential regulatory activity in both cell lines. ADGRG6 is a key regulator of cartilage homeostasis, and its cartilage-specific knockout in mice results in a scoliosis-like phenotype. The AIS risk allele of rs9496392 (T) is predicted to strongly disrupt several TFBSs, including SP1.

This study provides a foundational catalog of functional AIS-associated regulatory variants active in chondrocytes, offering crucial insights into the perturbed gene regulatory networks in AIS. These findings lay the groundwork for identifying biomarkers and potential therapeutic targets for this complex childhood disease.
