## Supplemental Figures and Tables for "Massively parallel characterization of adolescent idiopathic scoliosis risk variants": Supplemental_Table_6and7.xlsx

### Sheet: Column Legend
Columns are sorted by ascending FDR values so that the most confident in transcriptional disruption are at the top of the file
Columns highlighted are the 4 variant pairs that are significant in both cell lines
Columns	Description
RSID	RSID label for the variant position.
Observed_Allele	1 if the alternate allele is identified in GWAS or HapMap selected population.
Chr	Chromosome that the variant pair lies on.
Pos	hg19 genomic position of the variant pair.
Ref/Alt	Reference and Alternate alleles in the variant pair.
Ref_Alpha	Reference allele CRS fitted transcription rate (alpha value).
Ref_Pval	Reference allele CRS Pvalue identifying alpha value as a significant increase compared to negative control alpha values.
Alt_Alpha	Alternate allele CRS fitted transcription rate (alpha value).
Alt_Pval	Alternate allele CRS Pvalue identifying alpha value as a significant increase compared to negative control alpha values.
LFC	Log Fold Change of transcriptional activity between reference and alternate alleles. A positive fold change means variant decreases expression.
FDR	Adjusted Pvalue denoting significance of the LogFoldChange between the alleles in the variant pair. Files are ordered by ascending FDR value to so that the most significantly confident differential alleles are at the top
Significant	1 if the FDR column is less than 0.10 and either the Ref_Pval or Alt_Pval column is less than 0.05. Tables 2 and 3 are also highlighted green when this column = 1 to more easily find the in population significantly disruptive variants
NearestGene	Reports the gene that is nearest to the variant's genomic location.
Ref_Active	1 if the reference allele CRS is active (Ref_Pval column less than 0.05)
Alt_Active	1 if the alternate allele CRS is active (Alt_Pval column less than 0.05)
Disrupted_TFs	A semicolor delimited list that provides the TFs that are predicted to be disrupted due to the allele change and the MotifbreakR score of the disruption. Negative scores correspond to decreased sequence similarity (and likely lower binding) with the alternate allele compared to the reference allele form of the CRS

### Sheet: TC28a2_Significant_Variants
RSID	Observed_Allele	Chr	Pos	Ref/Alt	Ref_Alpha	Ref_Pval	Alt_Alpha	Alt_Pval	LFC	FDR	Significant	NearestGene	Ref_Active	Alt_Active	Disrupted_TFs
rs113935429	1	chr16	53822169	T/-	3.99979	6.91551e-07	11.3916	2.1882e-148	-1.05471	3.0811e-82	1	FTO	1	1
rs262115	1	chr6	142817407	T/C	2.84581	0.0623754	4.09075	1.81929e-07	-0.272952	0.000536107	1	LOC153910	0	1
rs79430472	1	chr1	208271160	C/T	2.25851	0.555835	2.95936	0.0315065	-0.258348	0.00112888	1	PLXNA2	0	1	MEIS1::HOXA9:0.782080818;NR3C1:0.865594917
rs7201850	1	chr16	53821862	C/T	2.96662	0.0300665	3.76836	1.54203e-05	-0.237827	0.00145888	1	FTO	1	1	GATA2:0.512696599;IKZF2:0.444444444
rs2208051	1	chr20	21918471	A/G	2.39955	0.396672	3.01087	0.0224246	-0.24762	0.00175819	1	LINC01432	0	1	E2F4:0.874275602;PAX6:0.804503446;RBPJ:-0.907029478;TBX1:-0.796040201
rs62033405	1	chr16	53822387	C/T	2.93087	0.037716	2.27869	0.533016	0.26853	0.00326369	1	FTO	1	0	E2F1:-0.900362852;GLIS1:0.902163256;GLIS3:0.819774427;ZBTB7A:-0.615848133
rs7112648	1	chr11	82228712	A/G	2.98131	0.0273207	2.33592	0.467944	0.247918	0.00460414	1	MIR4300HG	1	0	ZNF652:-0.896890128
rs1040525	1	chr6	142703669	C/T	1.82747	0.914684	4.13877	8.75717e-08	-0.716882	0.0049983	1	ADGRG6	0	1	ALX1:0.801088435;FOXJ2:0.629881078;FOXP1:0.907029478
rs12419486	1	chr11	82235284	C/T	2.4542	0.338013	3.3863	0.00104492	-0.327199	0.00620483	1	MIR4300HG	0	1	HOXD9:0.720185249;LEF1:0.880314172;NKX6-1:0.907029478;TCF7:0.856185382;TCF7L2:0.907029478
rs4815078	1	chr20	21859752	A/G	3.40978	0.00083289	2.73537	0.111222	0.223683	0.00637941	1	PAX1	1	0	HNF1A:-0.733634668;ISL2:-0.835079929
rs74625348	1	chr18	60846430	G/C	2.42154	0.372705	3.05943	0.015992	-0.237572	0.00741395	1	BCL2	0	1	GLI2:-0.52340595;MYC:0.533759703;RREB1:0.749611289;ZNF219:0.64209791
rs35909991	1	chr16	82882187	G/-	3.41215	0.000813849	4.12957	1.00886e-07	-0.163494	0.0129175	1	CDH13	1	1
rs1947715	1	chr16	82877219	A/C	2.33547	0.468461	3.54496	0.000207936	-0.419689	0.0153095	1	CDH13	0	1	STAT3:-0.733685241
rs10756782	1	chr9	16700514	C/A	2.42547	0.368462	2.93959	0.0357173	-0.196264	0.024073	1	BNC2	0	1	MAFB:0.534862395;MAFF:0.717200816;MAFG:0.623123118;MAFK:0.646713941
rs7028900	1	chr9	16690612	G/C	3.2784	0.00280873	2.28953	0.520705	0.368039	0.0240934	1	BNC2	1	0	GATA2:-0.907029478
rs2549155	1	chr16	82862485	G/T	3.57572	0.000148695	2.15386	0.669664	0.558871	0.026062	1	CDH13	1	0	ZNF410:-0.906574207
rs55861607	1	chr20	21974253	-/GTCAAGC	2.89959	0.0456518	2.56814	0.228759	0.158586	0.0291229	1	LINC01432	1	0
rs6035969	1	chr20	21852476	A/G	3.82022	7.97578e-06	2.91038	0.0427758	0.290946	0.0318004	1	PAX1	1	1	NR2F1:0.819022974;NR2F6:0.897254515;RARA:0.907029478;RARB:0.906106357;RARG:0.906390123
rs6113413	1	chr20	21884832	T/C	3.55591	0.000184686	3.03918	0.0184526	0.155085	0.0319685	1	LINC01432	1	1	MGA:-0.610790874;SREBF1:-0.907029478
rs1355974	1	chr11	82088248	T/C	3.8922	3.08487e-06	2.5603	0.23558	0.401706	0.0324249	1	MIR4300HG	1	0	FOXA1:-0.470204082;HSF1:-0.883764731;HSF2:-0.860459429;HSF4:-0.655427487;ZBTB12:-0.84988205
rs11800176	1	chr1	228144058	T/G	3.02649	0.0201519	3.55594	0.000184625	-0.161399	0.0330424	1	WNT9A	1	1	ELF2:0.907029478;ETS2:0.538129835;ETV7:0.907029478;EWSR1::FLI1:-0.889834654;NR3C1:0.818594104
rs1980571	1	chr20	21888383	G/T	1.98513	0.821311	2.91433	0.0417578	-0.369106	0.0383894	1	LINC01432	0	1	PAX6:0.749222142
rs77594568	1	chr4	85288700	C/A	3.25815	0.00334842	2.48554	0.305977	0.264993	0.0384457	1	LOC101928978	1	0	E2F7:0.885925566;NFATC1:0.898834005
rs13222387	1	chr7	1255628	T/C	3.12848	0.00960038	3.64236	7.01322e-05	-0.166719	0.0390627	1	UNCX	1	1	NR3C1:-0.573979592;SIX5:0.907029478;ZNF263:0.530793651
rs3818181	1	chr20	21901256	C/A	2.55753	0.238019	3.26653	0.00311482	-0.23056	0.0400161	1	LINC01432	0	1	FOXC1:-0.907029478;MYEF2:0.907029478;POU2F1:-0.907029478;POU2F2:-0.568241133;POU3F2:-0.907029478;TEF:0.471655329;TP53:-0.882693809
rs12029076	1	chr1	228272687	G/C	2.99103	0.0256205	2.52991	0.26308	0.176495	0.0414581	1	ARF1	1	0	E2F4:-0.590471563;ZBTB33:-0.907029478
rs2328684	1	chr20	21918642	T/G	3.88485	3.40552e-06	2.91544	0.0414766	0.306005	0.0423773	1	LINC01432	1	1	RUNX2:0.907029478
rs2009652	1	chr20	21972581	T/C	2.49403	0.297529	3.08954	0.0128576	-0.232135	0.0426706	1	LINC01432	0	1	ALX1:-0.801088435;HESX1:-0.748900279;HMX1:-0.702362123;HOXB8:-0.835117494;HOXD9:-0.527391208;LHX6:-0.632031878;MSX1:-0.84701695;MSX2:-0.892272758;MYBL1:0.5890668;MYBL2:0.870822464;NKX2-5:-0.907029478;SHOX2:-0.858082858;SOX9:0.892220581
rs966604	1	chr20	21883838	C/A	3.23809	0.0039734	2.63586	0.174596	0.167019	0.0437917	1	LINC01432	1	0	MLX:0.484510985;SREBF1:0.785937469;SREBF2:0.803603735;ZNF143:0.83337076
rs62033413	1	chr16	53830055	C/G	2.54308	0.250968	2.99764	0.0245158	-0.181933	0.0477655	1	FTO	0	1	SREBF1:-0.907029478;SREBF2:-0.892501645
rs9651573	1	chr11	16158420	G/A	3.09554	0.0123004	2.4512	0.341153	0.23726	0.0494768	1	SOX6	1	0
rs62180532	1	chr2	222775058	G/A	2.50073	0.290947	3.13259	0.00930354	-0.21617	0.0505182	1	PAX3	0	1	FOXA2:0.629881078;ZNF410:-0.901591848
rs2467147	1	chr12	17800379	C/T	7.88674	2.42031e-57	7.20811	1.02177e-44	0.146631	0.0508397	1	RERGL	1	1	BCL3:-0.907029478;LEF1:-0.809047138;PRDM1:-0.807027674;TCF7:-0.810266324;TCF7L1:-0.766166762
rs169311	1	chr20	21962333	A/C	2.44422	0.348491	2.9798	0.027592	-0.196328	0.052368	1	LINC01432	0	1	VDR:0.526529913
rs12962650	1	chr18	60860569	T/G	3.01222	0.022221	1.9241	0.863131	0.549704	0.0524013	1	BCL2	1	0	FOXG1:-0.904685417;HOXA13:0.612456797
rs10756787	1	chr9	16707480	G/C	3.87256	4.01356e-06	3.14799	0.00825939	0.255285	0.0628371	1	BNC2	1	1	PRDM4:-0.906327573
rs13398147	1	chr2	222760279	C/T	2.54713	0.247302	3.2294	0.00427519	-0.254436	0.0655765	1	PAX3	0	1	NFE2L2:0.907029478;ZNF232:0.882679935
rs9496392	1	chr6	142799327	T/G	4.95523	2.12167e-14	5.77128	2.50463e-23	-0.14077	0.0731374	1	ADGRG6	1	1	PATZ1:0.907029478;PRDM4:0.618108942;SP1:0.758203075
rs72639153	1	chr11	82253818	C/T	2.98923	0.0259284	2.39321	0.403663	0.235124	0.0741479	1	MIR4300HG	1	0	BHLHA15:0.88083615
rs1474928	1	chr20	21846319	T/C	2.20423	0.616116	3.03704	0.0187293	-0.303416	0.0742574	1	PAX1	0	1	ZBTB3:0.816721595
rs6047749	1	chr20	21921768	G/T	2.50824	0.283637	3.00797	0.02287	-0.181036	0.0742574	1	LINC01432	0	1	HNF4A:-0.863332996;SRF:0.852890949
rs932540	1	chr20	21879734	G/C	3.43082	0.000677263	2.81135	0.0753853	0.159815	0.0784412	1	LINC01432	1	0	KLF12:0.874925054;MYC:-0.682208348
rs1531695	1	chr18	60848823	C/T	2.71669	0.121656	3.15058	0.00809385	-0.158168	0.0844052	1	BCL2	0	1	REST:-0.629881078
rs2328679	1	chr20	21876486	G/A	2.74555	0.105812	3.27727	0.00283661	-0.175922	0.0846949	1	LINC01432	0	1	HNF4A:0.890866484;NR2C2:0.595062133;NR2F1:0.734583114;NR2F6:0.871368031;PPARG:0.869586221;RXRA:0.907029478;RXRB:0.80819053;TP63:-0.907029478;TP73:-0.900671419
rs10714728	1	chr4	85235106	A/-	3.70716	3.26815e-05	1.8082	0.922944	0.698582	0.0872438	1	LOC101928978	1	0
rs1986765	1	chr20	21957783	G/C	3.76604	1.58737e-05	4.32669	4.20366e-09	-0.139888	0.0910191	1	LINC01432	1	1	ESRRA:-0.854115714;FOXC1:-0.608523321;FOXC2:-0.420191638;FOXQ1:-0.485907613;RARA:-0.90269001;RARB:-0.656448224;RARG:-0.902112803;SIX5:-0.907029478
rs9449068	1	chr6	81267550	A/T	2.98896	0.025975	2.87512	0.0527494	0.128742	0.092244	1	BCKDHB	1	0	MAX:0.907029478;RFX1:0.907029478
rs118184839	1	chr4	85234535	C/T	3.06186	0.0157167	2.57483	0.22302	0.204068	0.0963334	1	LOC101928978	1	0	RFX5:-0.907029478
rs62180487	1	chr2	222723462	C/A	2.9122	0.0423038	2.32024	0.485767	0.220791	0.0968471	1	EPHA4	1	0

### Sheet: SW1353_Significant_Variants
RSID	Observed_Allele	Chr	Pos	Ref/Alt	Ref_Alpha	Ref_Pval	Alt_Alpha	Alt_Pval	LFC	FDR	Significant	NearestGene	Ref_Active	Alt_Active	Disrupted_TFs
rs113935429	1	chr16	53822169	T/-	3.56858	0.00130587	8.94344	3.29524e-79	-0.914593	3.95648e-36	1	FTO	1	1
rs6082525	1	chr20	21821540	G/A	2.36005	0.706048	3.76004	0.000176594	-0.514349	8.42664e-05	1	PAX1	0	1
rs200254110	1	chr4	85224574	A/G	3.8644	5.23297e-05	2.24516	0.81045	0.552792	0.000680142	1	LOC101928978	1	0	AR:0.907029478;FOXO1:-0.629367646;IRF3:-0.879382069;NR3C1:0.907029478
rs7190396	1	chr16	53822502	T/G	2.57408	0.465266	4.44389	1.18412e-08	-0.557707	0.00204238	1	FTO	0	1
rs12962650	1	chr18	60860569	T/G	10.5099	1.6394e-121	2.22248	0.827978	1.90479	0.00262213	1	BCL2	1	0	FOXG1:-0.904685417;HOXA13:0.612456797
rs7193144	1	chr16	53810686	T/C	3.874	4.65837e-05	2.54073	0.504329	0.445574	0.00320519	1	FTO	1	0	EP300:-0.878236735;FOXG1:-0.898202121;FOXK1:-0.401273914;FOXO3:-0.436717326;FOXQ1:-0.458142172
rs8052174	1	chr16	82927067	C/G	2.42628	0.635789	3.79034	0.000125203	-0.498911	0.0034298	1	CDH13	0	1	SOX15:0.907029478
rs9496392	1	chr6	142799327	T/G	3.94736	1.86696e-05	5.07525	5.09892e-14	-0.253825	0.0034298	1	ADGRG6	1	1	PATZ1:0.907029478;PRDM4:0.618108942;SP1:0.758203075
rs7350518	1	chr11	82198731	T/C	3.15425	0.0365399	2.27533	0.785497	0.323636	0.00569251	1	MIR4300HG	1	0	BCL11A:0.845898893;DMRT1:0.907029478;DMRT2:0.907029478;GATA2:0.793058099;HDAC2:-0.419501361;HOXA13:-0.697322022;JDP2:0.862190069;STAT3:0.907029478
rs145800003	1	chr8	3131160	A/G	3.29913	0.0132721	2.55029	0.493124	0.259677	0.00684258	1	LOC101927815	1	0
rs7119633	1	chr11	82226251	T/C	4.10007	2.41354e-06	2.3674	0.698563	0.536007	0.0110719	1	MIR4300HG	1	0	IRF1:0.693877551;IRF9:0.774030901;TCF12:0.907029478
rs563962	1	chr6	116431372	G/A	2.71462	0.308456	3.57689	0.00120461	-0.291968	0.0110719	1	NT5DC1	0	1	CUX1:-0.685844253
rs74625348	1	chr18	60846430	G/C	2.6722	0.353619	3.5949	0.00100941	-0.297134	0.0133586	1	BCL2	0	1	GLI2:-0.52340595;MYC:0.533759703;RREB1:0.749611289;ZNF219:0.64209791
rs4390829	1	chr20	21900117	A/G	5.07792	4.80463e-14	3.93456	2.19682e-05	0.267822	0.0142716	1	LINC01432	1	1	E2F4:-0.812121959;FOXQ1:-0.436717326;NR3C1:-0.713368465;POU2F1:-0.883904117;POU2F2:-0.897168644;POU6F1:-0.797193878
rs72961914	1	chr4	85258335	C/T	2.5542	0.488538	3.47884	0.00301317	-0.360582	0.0166913	1	LOC101928978	0	1	FOXA2:0.518818595;FOXD1:0.680272109
rs7785293	1	chr7	1286128	C/T	3.24697	0.0194692	3.76105	0.000174595	-0.188016	0.0286548	1	UNCX	1	1	EWSR1::FLI1:0.907029478
rs146083704	1	chr16	82885039	-/AA	2.03907	0.931263	3.32214	0.0111334	-0.500882	0.0352765	1	CDH13	0	1
rs761890	1	chr20	21878909	C/A	2.51094	0.53919	3.73455	0.000234474	-0.407716	0.0352765	1	LINC01432	0	1
rs200323221	1	chr8	3131756	G/T	4.19035	6.57352e-07	3.37218	0.00749012	0.225572	0.0352765	1	LOC101927815	1	1	EGR1:-0.907029478;TP53:0.875679186
rs9449060	1	chr6	81247098	T/G	3.1529	0.0368588	2.5291	0.517955	0.221032	0.0371385	1	BCKDHB	1	0	CTCF:0.907029478;RAD21:0.907029478;RORA:0.891807848
rs6651521	1	chr9	16707122	T/C	5.10892	2.39965e-14	3.83964	7.04059e-05	0.289167	0.0371385	1	BNC2	1	1
rs13212000	1	chr6	81248397	T/A	2.32188	0.743467	3.56558	0.00134427	-0.439603	0.0398462	1	BCKDHB	0	1	VDR:0.708046918
rs9389984	1	chr6	142652344	C/T	2.90484	0.144732	3.72823	0.000251347	-0.250624	0.0401894	1	ADGRG6	0	1	RXRA:0.496326531;THRB:-0.753444828;ZKSCAN3:-0.698122317;ZNF652:0.902219546
rs79792130	1	chr20	21910713	A/C	3.64638	0.000600255	1.96583	0.955485	0.603338	0.040932	1	LINC01432	1	0	FOXP1:-0.883317127;HNF1A:-0.594402818;HNF4A:0.907029478;NR2E1::NFIC:0.907029478;STAT3:-0.907029478;ZNF713:0.884810425
rs200099459	1	chr1	208248666	AT/-	2.51963	0.529046	4.49167	5.22898e-09	-0.575048	0.042048	1	PLXNA2	0	1
rs1403279	1	chr11	82083091	C/T	2.87906	0.162675	3.5873	0.00108796	-0.226212	0.045368	1	MIR4300HG	0	1	LEF1:0.849421032;TBX1:0.754243948;TCF7:0.899150067;TCF7L1:0.873508038;VDR:-0.692870547;ZNF652:0.428385658
rs1608180	1	chr11	82202040	G/T	3.2353	0.0211509	2.57974	0.458664	0.208617	0.045368	1	MIR4300HG	1	0	FOXP1:0.46843282;HDAC2:0.580498866;IRF1:0.907029478;MYEF2:-0.907029478;RUNX2:0.783681277;RUNX3:0.790775509
rs11233157	1	chr11	82235178	G/A	2.55866	0.483313	3.25801	0.0179841	-0.244438	0.045368	1	MIR4300HG	0	1	GATA3:0.907029478
rs6082531	1	chr20	21837116	G/T	3.88466	4.08993e-05	2.49997	0.551974	0.426437	0.046489	1	PAX1	1	0	FOXA1:0.470204082;MGA:-0.902496381;MYEF2:0.43537415;TBX1:0.889801592;TBX15:0.807274492;TBX2:-0.901855694;TBX20:0.882180723
rs7111488	1	chr11	82196876	T/C	3.15623	0.0360758	2.5767	0.462208	0.253596	0.0486731	1	MIR4300HG	1	0
rs6113456	1	chr20	21977094	T/G	2.52187	0.526426	3.81826	9.05872e-05	-0.413429	0.0513291	1	LINC01432	0	1	FOXO3:-0.708449248
rs35799012	1	chr1	228133322	C/T	5.08687	3.93568e-14	4.59286	8.69271e-10	0.179151	0.0531074	1	WNT9A	1	1	TAF1:0.907029478;YY1:0.907029478
rs35411421	1	chr11	82206095	-/TG	3.03918	0.0729543	3.79158	0.00012343	-0.230576	0.0542863	1	MIR4300HG	0	1
rs9940128	1	chr16	53800754	G/A	3.33925	0.0097438	2.62631	0.404904	0.242742	0.0543086	1	FTO	1	0	ELK4:-0.907029478;ERF:-0.684392198;ERG:-0.747119856;ETS1:-0.684749945;ETV2:-0.748922105;FLI1:-0.797528947;GABPA:-0.812236971;TAF1:-0.907029478;THRB:-0.896046151
rs188915802	1	chr9	34318683	G/T	3.20524	0.0260572	2.93373	0.126269	0.174979	0.0571983	1	KIF24	1	0	ZBTB3:0.689087807;ZFX:-0.502439814
rs6075852	1	chr20	21866151	A/G	2.5443	0.50014	3.38342	0.00683397	-0.288767	0.0604004	1	PAX1	0	1	MYC::MAX:-0.431405006;RFX5:-0.907029478
rs2438006	1	chr12	17783896	G/A	4.93551	1.05059e-12	2.70658	0.316829	0.597267	0.0667545	1	RERGL	1	0	SOX4:-0.907029478;SOX9:-0.906220589
rs9449080	1	chr6	81283591	T/C	2.84895	0.185383	3.33448	0.0101152	-0.180377	0.067856	1	BCKDHB	0	1	SREBF1:-0.907029478;TCF3:-0.907029478;ZEB1:-0.907029478
rs12201831	1	chr6	142768536	C/A	3.3126	0.0119808	1.82391	0.982897	0.590814	0.0737242	1	ADGRG6	1	0	FOXJ3:-0.526686214;FOXO1:-0.907029478;FOXO3:-0.444444444;IRF3:0.52186176
rs139726586	1	chr4	85161383	A/G	2.64855	0.379788	3.1661	0.0338376	-0.196966	0.0780734	1	LOC101928978	0	1
rs2294764	1	chr6	142737504	G/A	3.84591	6.53354e-05	2.85803	0.178339	0.297091	0.0848695	1	ADGRG6	1	0	ZBTB33:-0.907029478
rs6047792	1	chr20	21979628	T/G	1.84148	0.980585	3.26738	0.0168007	-0.543416	0.0894398	1	LINC01432	0	1	ZNF282:-0.455541432
rs591403	1	chr6	81239778	G/T	3.40139	0.00588966	2.19405	0.848439	0.442298	0.0914063	1	BCKDHB	1	0	ALX1:0.835918367;BARX1:0.855809872;EP300:0.907029478;FOXP1:0.907029478;MAF:-0.907029478
rs2014828	1	chr11	16118679	C/T	3.46732	0.00333908	2.02636	0.936072	0.547388	0.0925486	1	SOX6	1	0	POU3F2:0.753241293
rs11023859	1	chr11	16193033	C/T	3.25686	0.0181342	2.26963	0.790345	0.361366	0.0974703	1	SOX6	1	0	SOX9:0.907029478
rs6592046	1	chr11	82210269	G/A	2.57096	0.46891	3.79103	0.000124205	-0.386149	0.0974703	1	MIR4300HG	0	1	AR:0.462770512;EP300:0.907029478;NR3C1:0.907029478;RXRA:0.907029478;VDR:-0.510204082
rs2140579	1	chr7	1281353	C/G	4.17384	8.38114e-07	4.26619	2.09183e-07	-0.144156	0.0995338	1	UNCX	1	1	ELF1:0.89669356;ETS1:-0.865332283;JUND:0.564935333;SIN3A:0.853924007
