## Supplemental Figures and Tables for "Massively parallel characterization of adolescent idiopathic scoliosis risk variants": Supplemental_Table_9.xlsx

### Sheet: ChIP data in ENCODE_RegulomeDB
Peak location	Biosample	Targets	Organ	Dataset
chr6:142478165-142478409	MCF-7	CTCF	mammary gland, exocrine gland, epithelium	ENCSR000AHD
chr6:142478077-142478437	keratinocyte	CTCF	skin of body, epithelium	ENCSR000ALJ
chr6:142478165-142478441	H1	CTCF	embryo	ENCSR000AMF
chr6:142478100-142478416	DND-41	CTCF	bodily fluid, blood	ENCSR000AQU
chr6:142478150-142478366	SK-N-SH	RAD21	brain	ENCSR000BLY
chr6:142478168-142478444	HepG2	ELF1	endocrine gland, epithelium, liver, exocrine gland	ENCSR000BMZ
chr6:142478143-142478453	HCT116	RAD21	large intestine, epithelium, colon, intestine	ENCSR000BSB
chr6:142478044-142478474	HCT116	CBX3	large intestine, epithelium, colon, intestine	ENCSR000BUH
chr6:142478140-142478364	H54	CTCF	brain	ENCSR000DKN
chr6:142478162-142478392	HepG2	CTCF	endocrine gland, epithelium, liver, exocrine gland	ENCSR000DUG
chr6:142478119-142478449	epithelial cell of proximal tubule	CTCF	kidney, epithelium	ENCSR000DXD
chr6:142478124-142478444	H1	BACH1	embryo	ENCSR000EBQ
chr6:142478152-142478436	H1	MAFK	embryo	ENCSR000EBS
chr6:142478127-142478437	HeLa-S3	MAFK	uterus, epithelium	ENCSR000ECK
chr6:142478148-142478428	K562	MAFF	bodily fluid, blood	ENCSR000EGI
chr6:142478151-142478501	K562	IRF1	bodily fluid, blood	ENCSR000EGK
chr6:142478150-142478430	K562	MAFK	bodily fluid, blood	ENCSR000EGX
chr6:142478016-142478532	OCI-LY7	CTCF	bodily fluid, blood	ENCSR027HML
chr6:142478158-142478708	K562	GABPB1	bodily fluid, blood	ENCSR138YYY
chr6:142478160-142478436	HeLa-S3	MAFF	uterus, epithelium	ENCSR140DSL
chr6:142478104-142478457	K562	ZNF316	bodily fluid, blood	ENCSR167KBO
chr6:142478186-142478426	IMR-90	NFE2L2	connective tissue, lung	ENCSR197WGI
chr6:142478175-142478512	K562	ZNF316	bodily fluid, blood	ENCSR200JYP
chr6:142478133-142478509	WTC11	NFE2L1	skin of body, connective tissue	ENCSR245QUM
chr6:142478132-142478582	HepG2	GABPA	endocrine gland, epithelium, liver, exocrine gland	ENCSR269TNX
chr6:142478121-142478371	GM23338	ZNF462	skin of body	ENCSR334UWP
chr6:142478009-142478725	HEK293	SETDB1	kidney, epithelium	ENCSR348AGV
chr6:142478131-142478501	K562	EMSY	bodily fluid, blood	ENCSR350XWY
chr6:142478007-142478491	PC-3	CTCF	prostate gland	ENCSR359LOD
chr6:142478075-142478695	HepG2	ZNF564	exocrine gland, epithelium, liver, endocrine gland	ENCSR397EOT
chr6:142477861-142478701	C4-2B	CTCF	prostate gland	ENCSR460LGH
chr6:142478032-142478496	Loucy	CTCF	bodily fluid, blood	ENCSR464DKE
chr6:142478149-142478445	A549	MAFK	lung	ENCSR541WQI
chr6:142478169-142478452	K562	NFE2	bodily fluid, blood	ENCSR552YGL
chr6:142478102-142478462	MCF-7	MAFK	mammary gland, exocrine gland, epithelium	ENCSR555PBN
chr6:142478179-142478443	A549	NFE2L2	lung	ENCSR584GHV
chr6:142478157-142478373	bipolar neuron	CTCF	spinal cord, eye, ear, brain	ENCSR619IUE
chr6:142478163-142478447	HeLa-S3	NFE2L2	uterus, epithelium	ENCSR707IUN
chr6:142478176-142478362	foreskin keratinocyte	CTCF	skin of body, penis, epithelium	ENCSR817HTJ
chr6:142477896-142478632	RWPE2	CTCF	epithelium, prostate gland	ENCSR856JJB
chr6:142478166-142478366	GM23338	CTCF	skin of body	ENCSR932ZMX
chr6:142478180-142478444	HepG2	NFE2	endocrine gland, epithelium, liver, exocrine gland	ENCSR983FBD
