## Supplemental Figures and Tables for "Massively parallel characterization of adolescent idiopathic scoliosis risk variants": Supplemental_Table_10and11.xlsx

### Sheet: MPRA_Primers
Custom Sequencing Primers (From Gordon et al., Nature Protocols (2020).)	Primer Sequence	Output	Step in Protocol
pLSmP-ass-seq-R1	GGCCCGCTCTAGACCTGCAGGAGGACCGGATCAACT	CRS (forward)	CRS-BC Association
pLSmP-ass-seq-R2	CATTATATACCCTCTAGTGTCGGTTCACGCAATG	CRS (reverse)	CRS-BC Association
pLSmP-ass-seq-ind1	GCAAAGTGAACACATCGCTAAGCGAAAGCTAAG	barcode (forward)	CRS-BC Association
pLSmP-rand-ind2	TCTAGAGCGGGCCCTGGCAGAAATGCAGGCTG	barcode (forward)	BC Count
pLSmP-bc-seq	GCTCCTCGCCCTTGCTCACCATGGTGGCGACCGGT	barcode (reverse)	BC Count
pLSmP-UMI-seq	ACCGGTCGCCACCATGGTGAGCAAGGGCGAGGAGC	UMI	BC Count
pLSmP-5bc-seq-R2	CTTAGCTTTCGCTTAGCGATGTGTTCACTTTGC	sample index	BC Count

### Sheet: Luciferase_Primers
CRS Primer	CRS Primer Sequence	hg19 Coord	Nearest Gene
rs1040525_F	CATGTCTATAAAATAAAGAGGGAAATTAATTTGACTATTCAGT	chr6:142,703,518-142,703,819	ADGRG6
rs1040525_R	TGGATAATTAGGAAGAGCAATGATAAAATAAAGCAAAA
rs35799012_F	CAGCCTCTCCTCTCCG	chr1:228,133,222-228,133,422	WNT9A
rs35799012_R	GGCATTAAAGGCCAGG
rs7201850_F	GACACTGAACTATTCA	chr16:53,821,762-53,821,962	FTO
rs7201850_R	ATCTTCAACACCAAT
rs113935429_F	TCAAGCCTTACCTAAAG	chr16:53,822,105-53,822,231	FTO
rs113935429_R	AATAAGGTCAATTCTGT
rs9496392_F	AGGTGCTATAGACTGAATGTTCTCCA	chr6:142,799,225-142,799,427	ADGRG6
rs9496392_R	ATGGCAGGAGGGAGGA
